# Single-cell RNA-seq differential expression tests within a sample should use pseudo-bulk data of pseudo-replicates

**DOI:** 10.1101/2023.03.28.534443

**Authors:** Christoph Hafemeister, Florian Halbritter

## Abstract

Single-cell RNA sequencing (scRNA-seq) has become a standard approach to investigate molecular differences between cell states. Comparisons of bioinformatics methods for the count matrix transformation (normalization) and differential expression (DE) analysis of these data have already highlighted recommendations for effective between-sample comparisons and visualization. Here, we examine two remaining open questions: (i) What are the best combinations of data transformations and statistical test methods, and (ii) how do pseudo-bulk approaches perform in single-sample designs? We evaluated the performance of 343 DE pipelines (combinations of eight types of count matrix transformations and ten statistical tests) on simulated and real-world data, in terms of precision, sensitivity, and false discovery rate. We confirm superior performance of pseudo-bulk approaches without prior transformation. For within-sample comparisons, we advise the use of three pseudo-replicates, and provide a simple R package *DElegate* to facilitate application of this approach.
