## Additional File 1 for "Single-cell RNA-seq differential expression tests within a sample should use pseudo-bulk data of pseudo-replicates"

pos	transformation	de_method	MCC_rescaled	FDR_low	FDR_high	score	time
1	counts	deseq_wald_7pr	0.9268619824131286	0.04006947707713553	0.010790581336514142	2.876001923999479	18.594999999993888
2	counts	deseq_wald_5pr	0.9117375086393118	0.030229819917046395	0.009144420833290102	2.8723632678889754	15.718000000000757
3	counts	deseq_wald_3pr	0.8730502212170267	0.014201455878586344	0.0029510144570375953	2.8558977508814025	15.14100000000326
4	counts	deseq_lrt_3pr	0.872609090436985	0.015595614355745165	0.0029510144570375953	2.8540624616242023	15.010000000002037
5	counts	qlrt_gm_7pr	0.9487977806817073	0.07712723428016821	0.019413175742934972	2.852257370658604	12.856999999999971
6	counts	qlrt_pc_7pr	0.9500920684913099	0.07918406573939812	0.01880002376591319	2.8521079789859987	13.009000000005472
7	counts	qlrt_gm_5pr	0.94779637352084	0.07668837728434152	0.021183048348160812	2.8499249478883377	13.92899999999645
8	counts	qlrt_pc_3pr	0.9413338148059067	0.0718621284516208	0.019955398494280817	2.849516287860005	10.612999999997555
9	counts	qlrt_pc_5pr	0.9478024017965512	0.07834871792003295	0.020307196908751986	2.8491464869677663	12.96099999999933
10	counts	qlrt_gm_3pr	0.9419534062446654	0.07399470830149776	0.020362873452907777	2.8475958244902597	10.266999999999825
11	counts	deseq_lrt_5pr	0.8868256256845602	0.03419220580987591	0.009144420833290102	2.8434889990413943	16.508999999998196
12	counts	deseq_lrt_7pr	0.8915486383112601	0.04417652252338989	0.010790581336514142	2.836581534451356	18.838999999999942
13	counts	edger_qlf_7pr	0.958709122938038	0.10477264594557915	0.02005817857989373	2.8338782984125652	4.667999999997846
14	counts	edger_qlf_5pr	0.9599586071353343	0.1033909410978387	0.02338111403559764	2.833186552001898	4.02900000000227
15	counts	edger_qlf_3pr	0.9633703771400903	0.10934668742227838	0.024809024752197414	2.8292146649656145	3.588999999999942
16	counts	edger_exact_5pr	0.9566530419388967	0.12722717367333453	0.022053092864057638	2.8073727754015048	6.161000000000058
17	counts	edger_exact_7pr	0.955067094995825	0.128425906919043	0.019812400271160338	2.806828787805622	7.019999999996799
18	counts	edger_exact_3pr	0.9565728740874313	0.13696421691087732	0.023286200654832976	2.796322456521721	5.4689999999973224
19	counts	limma_trend_7pr	0.9220560270369665	0.10818976788626855	0.018918710499325926	2.794947548651372	1.0020000000004075
20	counts	limma_trend_5pr	0.9166911248505207	0.10456720960568279	0.02041074439399059	2.7917131708508474	0.8660000000018044
21	counts	edger_lrt_5pr	0.9623501989398301	0.15263186714109678	0.022574879883235914	2.7871434519154974	3.871999999999389
22	counts	qlrt_gm	0.9507507322001181	0.12472951149950745	0.040545793693478424	2.7854754270071322	140.70699999999852
23	counts	edger_lrt_7pr	0.9610266567093911	0.1560030364511532	0.020861327405833574	2.7841622928524044	4.806000000000495
24	counts	edger_lrt_3pr	0.9628049819077051	0.16059618438868206	0.024053410627805808	2.778155386891217	3.5600000000013097
25	sl_pc5_gm	logreg	0.9452283185331981	0.12893649402349738	0.061517312885600355	2.7547745116241003	5.154999999998836
26	sl_pc1_dc	logreg	0.9389929303932232	0.12667559569584794	0.06773449598151265	2.7445828387158624	95.354000000003
27	counts	limma_trend_3pr	0.86438244624291	0.10704259425459259	0.019727773512753344	2.737612078475564	0.68399999999383
28	sl_pc1_dc	ttest	0.9158411567235144	0.12170553671541337	0.06756110256459477	2.726574517443506	94.83399999999892
29	sl_pc5_dc	logreg	0.9389024366992816	0.1311904894358045	0.08951859983342167	2.7181933474300557	96.1449999999968
30	acosh_dc	logreg	0.9296292199349206	0.15322737755901114	0.08967481220258253	2.686727030173327	98.99099999999817
31	sl_pc1_gm	logreg	0.9345091664464067	0.15039625829337475	0.10153495465463372	2.6825779534983982	3.716999999996915
32	sl_pc5_gm	ttest	0.8638467943605581	0.12320873324186896	0.06125659511825129	2.6793814660004376	4.777999999998428
33	sl_pc5_gm	random_app	0.9048673032493151	0.15565250529794647	0.06994692154796994	2.6792678764033986	6.898000000001048
34	sl_pc1_dc	random_app	0.9109659348252089	0.15545988757958235	0.0782234537275332	2.6772825935180933	99.5930000000044
35	acosh_dc	ttest	0.9116245939307968	0.1479239732528585	0.08942396435483907	2.674276656323099	95.60900000000038
36	sl_pc1_gm	ttest	0.9156664365058299	0.14207560036055183	0.10127312937540302	2.672317706769875	1.6079999999928987
37	counts	scdeseq	0.9461269996865767	0.14073545363299442	0.13722651350957554	2.6681650325440067	294.93500000000495
38	counts	qlrt_dc	0.9364746124087964	0.13983881442009433	0.13722651350957554	2.6594092844791266	234.28799999999683
39	sl_pc5_dc	random_app	0.8997107278595362	0.160543573065914	0.10032957408120241	2.63883758071242	102.6439999999966
40	sl_pc5_dc	ttest	0.8501180939800445	0.12439264768738446	0.08951859983342167	2.6362068464592383	98.16199999999662
41	acosh_gm	wilcox	0.9125561722211828	0.23525993226557884	0.04221865075719781	2.6350775891984064	4.194999999999709
41	sl_pc1_gm	wilcox	0.9125561722211828	0.23525993226557884	0.04221865075719781	2.6350775891984064	3.6040000000066357
41	sl_pc5_gm	wilcox	0.9125561722211828	0.23525993226557884	0.04221865075719781	2.6350775891984064	8.049000000002707
44	counts	scedger_qlfdetrate	0.9445850043597842	0.23521576437549188	0.0835068447607516	2.6258623952235407	1054.3099999999977
45	acosh_dc	random_app	0.9012566766035611	0.18886580670138511	0.09687628649946502	2.615514583402711	96.02699999999822
46	sl_pc1_gm	random_app	0.9044171328272409	0.1753654225621885	0.11498042283122178	2.6140712874338305	4.519000000000233
47	acosh_gm	logreg	0.9199856111187411	0.18347623227942036	0.1412021574120257	2.595307221427295	4.663999999997031
48	acosh_gm	ttest	0.9044046186289192	0.1782670778314343	0.14105282883002543	2.5850847119674594	2.2549999999973807
49	acosh_dc	wilcox	0.9077622501027167	0.23369457658804177	0.09830803050430625	2.5757596430103686	97.82800000000498
49	sl_pc1_dc	wilcox	0.9077622501027167	0.23369457658804177	0.09830803050430625	2.5757596430103686	96.34100000000035
49	sl_pc5_dc	wilcox	0.9077622501027167	0.23369457658804177	0.09830803050430625	2.5757596430103686	103.42999999999302
52	sl_pc5_gm	random_emp	0.7259273295079967	0.10108349678163174	0.049714050598948074	2.575129782127417	40.15900000000329
53	sl_pc1_dc	random_emp	0.724220711647706	0.10116537665862359	0.05318679447330564	2.5698685405157766	123.52800000000207
54	sl_pc5_dc	random_emp	0.7240443377117456	0.10705350882044452	0.07177650159296134	2.5452143272983396	137.71600000000763
55	pf_sl_pf	logreg	0.9158404269536682	0.1361724356456443	0.23731700937436143	2.5423509819336627	3.1810000000041327
56	pf_sl_pf	ttest	0.8961860956246765	0.13289703642599615	0.23731700937436143	2.5259720498243192	0.9350000000013097
57	sl_pc1_gm	random_emp	0.7202366301319515	0.11231810181621922	0.0822645731775305	2.5256539551382016	28.67699999999968
58	acosh_dc	random_emp	0.7171862785764531	0.1250956304647667	0.07401862897820202	2.518072019133484	123.10000000000218
59	acosh_gm	random_app	0.8895512519765238	0.21977468370471412	0.16111018587207038	2.5086663823997393	4.995999999999185
60	counts_sct2	deseq_wald_3pr	0.8483880612767539	0.015541261076830942	0.3444357097512092	2.4884110904487136	40.388999999995576
61	counts_sct2	deseq_lrt_3pr	0.843819058277528	0.016822270170372668	0.3444357097512092	2.482561078355946	42.765000000003056
62	pf_sl_pf	random_app	0.8866638380297236	0.16692357911567848	0.24190826355363934	2.4778319953604058	3.7700000000040745
63	counts_sct2	deseq_wald_5pr	0.8819904899661005	0.045927445022688855	0.37394676097607127	2.4621162839673403	43.505999999997584
64	counts_sct	deseq_wald_3pr	0.8496996266243982	0.012745672386483027	0.38000374144970733	2.456950212788208	62.296000000002095
65	counts_sct	deseq_lrt_3pr	0.8471923370727139	0.014657711029702343	0.38000374144970733	2.4525308845933043	58.87600000000384
66	counts_sct2	deseq_wald_7pr	0.8943075139512049	0.053290169252429055	0.39393908333640054	2.4470782613623756	45.89899999999761
67	counts_sct2	qlrt_pc_3pr	0.9240602628955514	0.0945974519398436	0.3869681860528916	2.442494624902816	38.38999999999942
68	counts_sct2	qlrt_pc_5pr	0.9273862583057999	0.10388626290131461	0.39008980639109136	2.4334101890133937	41.257000000001426
69	counts_sct	deseq_wald_5pr	0.8833519436220305	0.04405480881269364	0.4079826045502455	2.4313145302590913	60.36599999999817
70	counts_sct2	deseq_lrt_5pr	0.8541688381863161	0.04872196341477982	0.3742397291275418	2.4312071456439943	45.75500000000102
71	counts_sct2	qlrt_pc_7pr	0.9267014239945376	0.10881529159889483	0.3947568817487785	2.4231292506468645	41.10700000000361
72	acosh_gm	random_emp	0.7059530437305404	0.15874177237098522	0.1272954894491016	2.4199157819104533	29.377000000000407
73	counts_sct	deseq_wald_7pr	0.8950831809066013	0.055609189012397295	0.427294104983551	2.412179886910653	64.46900000000096
74	counts_sct2	deseq_lrt_7pr	0.8556127607058781	0.056119185039772215	0.3941095049538613	2.4053840707122447	48.074000000000524
75	counts_sct	qlrt_pc_3pr	0.9241519983642564	0.09737067801868457	0.424351108434672	2.4024302119109	56.34700000000157
76	counts_sct	scedger_qlfdetrate	0.9299614579025363	0.29853192024714076	0.2292247282968538	2.4022048093585417	1014.2540000000008
77	counts_sct	deseq_lrt_5pr	0.8558391691243479	0.04811892003501398	0.4080580877591091	2.399662161330225	60.69300000000658
78	counts_sct	qlrt_pc_5pr	0.9281925055237015	0.10579887539704813	0.4273899286701301	2.395003701456523	58.96399999999994
79	counts_sct2	edger_qlf_7pr	0.9296595692867948	0.14613682738676326	0.3942414980491277	2.389281243850904	33.199000000000524
80	counts_sct2	edger_qlf_5pr	0.9310353609120664	0.1490684585922415	0.3936846077784032	2.3882822945414217	32.55400000000009
81	counts_sct	qlrt_pc_7pr	0.9274278267500451	0.11236840988494329	0.42846095088730934	2.3865984659777926	59.2390000000014
82	counts_sct2	limma_trend_3pr	0.9349380541909832	0.14527991651778968	0.4086024488566714	2.381055688816522	29.15899999999965
83	counts_sct2	limma_trend_5pr	0.9292241731615124	0.14928148292247878	0.3992776105072676	2.380665079731766	28.02100000000064
84	counts_sct2	edger_qlf_3pr	0.9299173074677743	0.1452117632407213	0.40514840513157413	2.379557139095479	30.818999999999505
85	pf_sl_pf	random_emp	0.7018936655633787	0.10337075358616596	0.22335766706276913	2.375165244914444	29.111000000004424
86	counts_sct2	limma_trend_7pr	0.9208283989524978	0.14894668039203712	0.39862569771093126	2.3732560208495292	29.53899999999703
87	counts_sct2	qlrt_gm_3pr	0.9128140569814435	0.09025399229045762	0.4494396345015551	2.373120430189431	39.05899999999747
88	counts_sct2	edger_exact_5pr	0.9286485542310472	0.1678258394555	0.3901672937074204	2.3706554210681268	33.707000000002154
89	counts_sct	deseq_lrt_7pr	0.8566272226575797	0.06073640232574136	0.4275103550928336	2.368380465239005	62.73599999998987
90	counts_sct2	edger_exact_7pr	0.9268048704371743	0.1695670437566549	0.39072998535470876	2.3665078413258107	33.66500000000087
91	counts_sct2	edger_exact_3pr	0.9293247943455284	0.17304894270291174	0.3991429733316963	2.3571328783109204	33.59700000000157
92	counts_sct	edger_qlf_7pr	0.9307653417190014	0.15009848396889383	0.4263681706226231	2.3542986871274842	48.38999999999214
93	counts_sct	edger_qlf_5pr	0.9339049906766549	0.15144042611957326	0.4281765121929217	2.3542880523641596	49.102999999999156
94	counts_sct2	qlrt_gm_5pr	0.9129356346857422	0.1028727741539789	0.4560057152663562	2.3540571452654073	42.043000000001484
95	counts_sct2	scedger_qlfdetrate	0.9266396022675143	0.26462443243284056	0.3104868994967675	2.351528270337906	981.734999999997
96	counts_sct	limma_trend_3pr	0.9358698102498624	0.14817648836366945	0.44036959126512487	2.347323730621068	43.913000000004104
97	counts_sct2	edger_lrt_5pr	0.9318593306570419	0.19594231341180304	0.3914240902087714	2.3444929270364674	31.99699999999575
98	counts_sct2	qlrt_pf_3pr	0.8821701550553647	0.16020267255272752	0.3777618976800639	2.344205584822573	39.36500000000524
99	counts_sct2	qlrt_ns_3pr	0.882149882766733	0.16064259211029414	0.3777840641794252	2.343723226477014	38.91699999999764
100	counts_sct2	qlrt_10k_3pr	0.8814042541793913	0.16020267255272752	0.3776092988557383	2.343592282770926	38.184000000004744
101	counts_sct2	qlrt_dc_3pr	0.8811761510134499	0.16020267255272752	0.3776686478822229	2.3433048305784996	39.417999999997846
102	counts_sct2	qlrt_gm_7pr	0.9100357466947878	0.10844763715010954	0.4602471041187953	2.341341005425883	40.56399999999849
103	counts_sct	edger_qlf_3pr	0.9311966992582595	0.15115687816321327	0.43884471056956925	2.3411951105254767	47.69499999999971
104	pf_sl_pf	wilcox	0.8815772429909674	0.2469324573605683	0.29375270587494534	2.340892079755454	2.8379999999961
105	counts_sct	limma_trend_5pr	0.9300165105050464	0.15551954236696314	0.4343124482596755	2.3401845198784077	46.40900000000693
106	counts_sct2	edger_lrt_7pr	0.9297167440007779	0.1969517541748941	0.39262987695072327	2.340135112875161	32.84599999999773
107	counts_sct	qlrt_gm_3pr	0.9142873747933473	0.09074628821197595	0.48531987905907625	2.3382212075222952	53.77000000000044
108	counts_sct	limma_trend_7pr	0.9217655567028319	0.15484605289057712	0.43075524762619904	2.3361642561860556	45.66600000000108
109	counts_sct2	edger_lrt_3pr	0.9329924418759374	0.1969147970031757	0.4004740332431195	2.3356036116296424	31.407999999999447
110	counts_sct	qlrt_ns_3pr	0.8901086172009717	0.17421641838580448	0.3826703995788107	2.333221799236356	57.39900000000489
111	counts_sct	edger_exact_5pr	0.9301123547873945	0.17104561861917278	0.4259310503304361	2.3331356858377856	51.16399999999703
112	counts_sct	qlrt_dc_3pr	0.8901771879395375	0.17470434320696274	0.38280025645933075	2.332672588273244	58.34300000000076
113	counts	qlrt_pf_3pr	0.8507686636765162	0.187044500022495	0.33109748549456847	2.3326266781594525	10.605000000003201
114	counts_sct	qlrt_10k_3pr	0.8894318062045212	0.17421641838580448	0.3826703995788107	2.3325449882399063	55.18000000000029
115	counts	qlrt_ns_3pr	0.850666237369524	0.187044500022495	0.3311614792477439	2.3324602580992853	11.135999999998603
116	counts	qlrt_dc_3pr	0.8505926029787131	0.187044500022495	0.3311614792477439	2.3323866237084743	11.100000000002183
117	counts_sct	edger_exact_7pr	0.927463158626811	0.17213757219478631	0.4244845976306841	2.3308409888013406	51.18600000000151
118	counts_sct	qlrt_pf_3pr	0.890052323365566	0.17257431014914057	0.3878435889625264	2.329634424253899	55.04899999999907
119	counts	qlrt_10k_3pr	0.8500491482762901	0.187044500022495	0.3353706458103292	2.3276340024434656	10.476000000002387
120	counts_sct	edger_exact_3pr	0.9312618054949675	0.17499018275443015	0.431718537399914	2.3245530853406233	50.56199999999808
121	counts_sct	qlrt_gm_5pr	0.9143230077001143	0.10584056647904444	0.48798846230416193	2.320493978916908	56.66400000000067
122	counts_sct2	qlrt_dc_5pr	0.8790328105072955	0.18143303639116964	0.38669561183230317	2.3109041622838227	42.11999999999898
123	counts_sct2	qlrt_pf_5pr	0.8789720615025236	0.18143303639116964	0.38669561183230317	2.3108434132790507	40.2390000000014
124	counts_sct2	qlrt_10k_5pr	0.8783684877973403	0.18193307806130882	0.3868251445556803	2.309610265180351	40.754000000000815
125	counts_sct	qlrt_gm_7pr	0.9124922305908483	0.11079399427546219	0.4926263061874746	2.3090719301279115	56.832000000002154
126	counts_sct	edger_lrt_5pr	0.9354896731379831	0.19950794145728415	0.42757278179511776	2.308408949885581	49.35299999999552
127	counts_sct2	qlrt_ns_5pr	0.8788033005645948	0.18301565494102212	0.389011216282054	2.3067764293415185	40.91100000000006
128	counts	qlrt_pf_5pr	0.8475259711407009	0.20397839142155827	0.33969264377132447	2.303854935947818	14.740999999994528
129	counts	qlrt_dc_5pr	0.8475595664814471	0.20397839142155827	0.3397965919834152	2.3037845830764736	14.575000000004366
130	counts	qlrt_10k_5pr	0.8469566725075134	0.20380596431704684	0.33969264377132447	2.303458064419142	14.347000000001572
131	counts_sct2	qlrt_gm	0.9163774970418974	0.17152424073678907	0.44274578003572734	2.3021074762693807	162.58600000000297
132	counts_sct	edger_lrt_3pr	0.9356907812797329	0.20084009444121678	0.4327498256247865	2.3021008612137295	48.03900000000067
133	counts_sct	edger_lrt_7pr	0.9313567027636847	0.20441857315933876	0.42529328415543294	2.301644845448913	48.52900000000227
134	counts	qlrt_ns_5pr	0.8474035007727063	0.2038756129782448	0.3424978685005318	2.30103001929393	13.230999999999767
135	counts_sct2	qlrt_pf_7pr	0.8773530913581121	0.19231870040832494	0.3905801004184084	2.2944542905313785	39.745999999999185
136	counts_sct2	qlrt_dc_7pr	0.8772182718291011	0.19231870040832494	0.39053210972959096	2.294367461691185	41.375
137	counts_sct2	qlrt_ns_7pr	0.8772439281268136	0.19231870040832494	0.39082056056601616	2.2941046671524727	39.20599999999831
138	counts_sct	qlrt_dc_5pr	0.8867445826697816	0.20008657305057576	0.39276458861756225	2.2938934210016435	58.59600000000137
139	counts_sct	qlrt_ns_5pr	0.8867710420220554	0.20008657305057576	0.3929975825647303	2.293686886406749	58.59499999999389
140	counts_sct2	qlrt_10k_7pr	0.8766142582699576	0.1922184461635602	0.3907436743523462	2.2936521377540515	40.84600000000137
141	counts_sct	qlrt_10k_5pr	0.885664872076475	0.20008657305057576	0.39276458861756225	2.292813710408337	58.52900000000227
142	counts_sct	qlrt_pf_5pr	0.8867957213801768	0.20139081455262722	0.39277387274758213	2.2926310340799674	56.971999999997934
143	counts	qlrt_dc_7pr	0.8463309392741224	0.2131378867716971	0.3411047177683335	2.2920883347340917	13.95799999999872
144	counts	qlrt_10k_7pr	0.8461630770878541	0.21297998707335622	0.3411047177683335	2.2920783722461646	14.600000000002183
145	counts	qlrt_ns_7pr	0.8462740106301916	0.2131378867716971	0.3411047177683335	2.292031406090161	14.231999999996333
146	counts	qlrt_pf_7pr	0.8461677177551412	0.21193103602440516	0.345069693068056	2.28916698866268	14.46900000000096
147	sum1	mast	0.7823243232176795	0.13701192178162433	0.3627731560968211	2.282539245339234	550.5380000000005
148	counts_sct	qlrt_dc_7pr	0.8847024342957188	0.21154197611754016	0.3968239238269566	2.276336534351222	58.97699999999895
149	counts_sct	qlrt_pf_7pr	0.8846859194293162	0.21154197611754016	0.3968239238269566	2.276320019484819	59.224999999998545
150	counts_sct	qlrt_ns_7pr	0.8847135057950958	0.21190812034557696	0.3970517922076912	2.2757535932418276	58.28899999999703
151	counts_sct	qlrt_10k_7pr	0.8841597951340555	0.21190812034557696	0.3970517922076912	2.2751998825807873	58.20999999999913
152	counts_sct	qlrt_gm	0.9188607517420232	0.173058785038038	0.4770088783807445	2.268793088323241	181.34500000000116
153	sl_pc1_pf	logreg	0.855418732074432	0.23217308220771668	0.35852057340570154	2.264725076461014	2.605999999999767
154	sl_pc1_ns	logreg	0.8551727393473473	0.2322510287921309	0.3583546380671993	2.264567072488017	3.1630000000004657
155	sl_pc1_10k	logreg	0.8539053961006737	0.23395349926122816	0.3592330871841174	2.2607188096553283	3.1670000000012806
156	acosh_pf	logreg	0.8568580556808615	0.2329092501187356	0.3649568692256075	2.2589919363365185	3.551999999996042
157	acosh_10k	logreg	0.8566772431553054	0.2329092501187356	0.36505071060963273	2.258717282426937	3.50800000000163
158	acosh_ns	logreg	0.8568338211183905	0.2329092501187356	0.36522790567563024	2.258696665324025	3.613999999994121
159	acosh_ns	ttest	0.8440175995504223	0.2270773758972211	0.36456573528303	2.2523744883701715	1.128999999997177
160	acosh_10k	ttest	0.8440078089292171	0.2270773758972211	0.36470023290191617	2.2522302001300796	1.1000000000021828
161	acosh_pf	ttest	0.8440141516152033	0.2270773758972211	0.36474627817284927	2.252190497545133	1.1010000000023865
162	sl_pc1_ns	ttest	0.8381542450693359	0.2281205414835473	0.35818061159448783	2.2518530919913005	0.7320000000036089
163	sl_pc1_pf	ttest	0.8384721711956696	0.22883455698501437	0.358200144329347	2.251437469881308	0.6569999999992433
164	counts_sct2	scedger_exact	0.9001341313080168	0.3003064508879398	0.35169501177410895	2.248132668645968	804.6630000000005
165	sl_pc1_10k	ttest	0.837664630913846	0.2304552209934102	0.3591181021799713	2.2480913077404647	0.8220000000001164
166	counts_sct2	scedger_lrt	0.9076689447776738	0.3302535397842651	0.3538734904699097	2.223541914523499	739.4589999999989
167	counts_sct2	qlrt_pc	0.8831621227017605	0.33620722468884295	0.3265843814025758	2.220370516610342	154.3819999999978
168	counts_sct2	limma_voom_3pr	0.8639320715418429	0.2377552763152565	0.4071400183093863	2.2190367769172	31.522000000000844
169	sl_pc5_10k	logreg	0.8448446922797963	0.2590222954936222	0.3707380312068512	2.215084365579323	4.114000000001397
170	counts_sct2	limma_voom_5pr	0.8678710523190415	0.24596035636869754	0.40732476714430293	2.214585928806041	31.441999999999098
171	sl_pc5_pf	logreg	0.8450873305329788	0.25924781230485555	0.37128236603728165	2.2145571521908414	4.154999999998836
172	sl_pc5_ns	logreg	0.8449652948470515	0.25946224528372963	0.37165208132653205	2.21385096823679	4.151999999998225
173	counts_sct	qlrt_pc	0.8911676657071459	0.3415101504759834	0.3382942303518832	2.2113632848792792	174.4330000000009
174	counts_sct2	limma_voom_7pr	0.8561354754766447	0.24373694479978397	0.4022368174604368	2.210161713216424	31.59400000000096
175	counts	scedger_lrt	0.9068447845780002	0.22215951715074353	0.4823361720906568	2.2023490953366	779.2530000000006
176	counts_sct	limma_voom_5pr	0.8745621308279854	0.26310297776507435	0.4112306006493003	2.200228552413611	48.06000000000495
177	counts	scedger_exact	0.895048915363964	0.20561132157827444	0.4924781326538433	2.196959461131846	821.9330000000009
178	counts_sct	limma_voom_3pr	0.8700637729274585	0.2602978874587912	0.41316286820533615	2.1966030172633313	47.013000000006286
179	sl_pc1_pf	random_app	0.8245814873938563	0.26491315876604604	0.36531850671080257	2.1943498219170077	3.507000000001426
180	sl_pc1_ns	random_app	0.82424597435163	0.26587811114444604	0.3654547265816827	2.192913136625501	3.4899999999979627
181	acosh_ns	random_app	0.8276305628149161	0.2657006797989186	0.3726324741972679	2.18929740881873	3.9029999999984284
182	acosh_pf	random_app	0.8276613328740533	0.2657006797989186	0.3727228018728223	2.1892378512023125	3.978000000002794
183	acosh_10k	random_app	0.8275845319679315	0.2660214667963523	0.3728188032087964	2.188744261962783	3.7839999999996508
184	counts_sct	limma_voom_7pr	0.8622083525384799	0.26413291442239306	0.4097981244563455	2.188277313659741	47.703999999997905
185	counts	limma_voom_5pr	0.8139034249457013	0.2538165785580741	0.37277164964596765	2.1873151967416593	2.9569999999985157
186	sl_pc1_10k	random_app	0.8236334727877571	0.2697097999448066	0.36718763106353824	2.186736041779412	3.4569999999985157
187	rt_pr_sct2	logreg	0.8429927332716981	0.27935303656051724	0.38173277009819556	2.181906926612985	29.13600000000224
188	sum1	logreg	0.8382279496099371	0.2782338926185939	0.37891380587000173	2.1810802511213416	2.9290000000037253
189	counts	limma_voom_3pr	0.8072931950425789	0.25234567272297787	0.3755808254944824	2.179366696825119	2.5980000000017753
190	counts	limma_voom_7pr	0.7982218933953494	0.24868745642536688	0.3727386745247321	2.1767957624452503	2.849999999998545
191	acosh_pc	wilcox	0.8782740474858107	0.2627372551556912	0.44378123110553497	2.1717555612245842	11.689000000002125
191	sl_pc1_pc	wilcox	0.8782740474858107	0.2627372551556912	0.44378123110553497	2.1717555612245842	7.554000000000087
191	sl_pc5_pc	wilcox	0.8782740474858107	0.2627372551556912	0.44378123110553497	2.1717555612245842	12.014000000002852
194	counts	qlrt_pf	0.8344178994671617	0.28157333481276925	0.38281594948521136	2.170028615169181	136.72599999999875
195	counts	qlrt_ns	0.8343909417157341	0.28157333481276925	0.38281594948521136	2.1700016574177536	136.60800000000017
196	counts	qlrt_10k	0.8343426470848746	0.28157333481276925	0.38281594948521136	2.169953362786894	139.2280000000028
197	rt_pr_sct	logreg	0.8584092085064272	0.27529537934230863	0.4134740401958035	2.169639788968315	44.15899999999965
198	acosh_10k	wilcox	0.8275886473377964	0.293214800953785	0.37137147125889386	2.1630023751251173	3.323999999996886
198	acosh_ns	wilcox	0.8275886473377964	0.293214800953785	0.37137147125889386	2.1630023751251173	3.3359999999993306
198	acosh_pf	wilcox	0.8275886473377964	0.293214800953785	0.37137147125889386	2.1630023751251173	3.2929999999978463
198	sl_pc1_10k	wilcox	0.8275886473377964	0.293214800953785	0.37137147125889386	2.1630023751251173	2.8189999999958673
198	sl_pc1_ns	wilcox	0.8275886473377964	0.293214800953785	0.37137147125889386	2.1630023751251173	2.959999999999127
198	sl_pc1_pf	wilcox	0.8275886473377964	0.293214800953785	0.37137147125889386	2.1630023751251173	2.7109999999993306
198	sl_pc5_10k	wilcox	0.8275886473377964	0.293214800953785	0.37137147125889386	2.1630023751251173	7.14600000000064
198	sl_pc5_ns	wilcox	0.8275886473377964	0.293214800953785	0.37137147125889386	2.1630023751251173	6.86699999999837
198	sl_pc5_pf	wilcox	0.8275886473377964	0.293214800953785	0.37137147125889386	2.1630023751251173	6.859000000000378
198	sum1	wilcox	0.8275886473377964	0.293214800953785	0.37137147125889386	2.1630023751251173	2.504000000000815
208	counts_sct2	scdeseq	0.889841339896532	0.1743072198953604	0.552658694893505	2.1628754251076665	318.400999999998
209	counts_sct	scdeseq	0.895699051720959	0.17675531695557545	0.5566162645450471	2.1623274702203363	340.6499999999978
210	counts_sct2	qlrt_dc	0.8856025354160006	0.1742232654231782	0.5530508738585425	2.15832839613428	252.89099999999962
211	counts_sct	qlrt_dc	0.8912419184172161	0.1771046408343111	0.5565874797704996	2.1575497978124054	281.75200000000405
212	counts_sct2	qlrt_ns	0.8609662454588645	0.2828182189514477	0.4208123884443681	2.157335638063049	154.38100000000122
213	counts_sct2	qlrt_10k	0.8609197923488879	0.2828182189514477	0.4208123884443681	2.1572891849530724	155.82000000000335
214	counts_sct2	qlrt_pf	0.8609021554115073	0.2828182189514477	0.4208123884443681	2.1572715480156917	154.78899999999703
215	rt_pr_sct2	ttest	0.8108937308365091	0.273617004280391	0.38156812353948955	2.155708603016629	28.614999999997963
216	rt_pr_tgp	logreg	0.8113347738876812	0.2787346087586362	0.3835613206405749	2.1490388444884703	34.93000000000029
217	sum1	ttest	0.7942992448464018	0.269580611021373	0.37919284959729765	2.1455257842277313	0.5499999999992724
218	rt_pr_sct	ttest	0.8273498598436371	0.26980854695741463	0.412948073949303	2.1445932389369196	44.245999999999185
219	counts_sct2	scedger_qlf	0.8983803471300795	0.4230433042853791	0.33219912237132543	2.143137920473375	776.2999999999956
220	sl_pc5_pf	ttest	0.7669232428252368	0.253141475231753	0.3708749000207185	2.142906867572765	4.026999999998225
221	sl_pc5_ns	ttest	0.7667514080909262	0.253161517641176	0.37082708943532067	2.1427628010144293	3.5910000000003492
222	sl_pc5_10k	ttest	0.7669059795416573	0.2537975994842108	0.37072393550618427	2.1423844445512623	3.54399999999805
223	counts_sct	scedger_exact	0.8836085298676588	0.3896115750398828	0.35489417435697157	2.1391027804708047	808.0709999999963
224	rt_pr_tgp	ttest	0.7936216197981592	0.2727114568857614	0.38291494561824546	2.1379952172941525	34.14199999999619
225	rt_rq	logreg	0.75851628191504	0.2495811687065143	0.3751457407593299	2.1337893724491956	81.53199999999924
226	sl_pc5_pf	random_app	0.8028586166936948	0.2964351365574251	0.3742648882733503	2.132158591862919	5.8990000000048894
227	sl_pc5_ns	random_app	0.802708624421402	0.2966816274991069	0.37451185588554664	2.1315151410367488	5.705999999994674
228	sl_pc5_10k	random_app	0.8024632207750629	0.2978081856724497	0.3733631002885337	2.1312919348140795	6.146000000004278
229	counts	scedger_qlf	0.9040163678016087	0.3261052748485828	0.45091674514695934	2.1269943478060664	823.9279999999999
230	counts_sct	qlrt_10k	0.8675756846596153	0.3143846576008107	0.42638658987820166	2.1268044371806027	171.54499999999825
231	counts_sct	qlrt_pf	0.8675694145457336	0.3143846576008107	0.42638658987820166	2.1267981670667213	177.63300000000163
232	counts_sct	qlrt_ns	0.8675173288396407	0.3143846576008107	0.42638658987820166	2.1267460813606283	173.72699999999895
233	rt_rq	ttest	0.7492136486881039	0.24824578276281167	0.3751253223311842	2.125842543594108	78.19700000000012
234	rt_pr_sct2	random_emp	0.7327930891657727	0.255866175528772	0.36335148843806025	2.1135754251989405	65.62599999999657
235	rt_pr_sct2	random_app	0.8005967774531183	0.3102233560697668	0.3845804897628563	2.105792931620495	31.182999999997264
236	rt_pr_sct	random_app	0.8178527044826919	0.3052583697768974	0.4156933220300579	2.096901012675737	45.77399999999761
237	sum1	random_app	0.7821356200477626	0.30616868273257664	0.38487834786735975	2.091088589447826	3.1999999999970896
238	counts_sct	qlrt	0.865156054772465	0.37405999546170965	0.4008096049981903	2.090286454312565	159.02700000000186
239	sl_pc1_pf	random_emp	0.6414145652182467	0.21064162004483	0.3429854793386419	2.087787465834775	28.468000000000757
240	sl_pc1_ns	random_emp	0.6410318472693067	0.21108507619078976	0.3431619656065198	2.0867848054719973	27.50300000000061
241	acosh_pf	random_emp	0.6462425202200368	0.21222677161473116	0.34907338891957196	2.084942359685734	28.744000000002416
242	acosh_ns	random_emp	0.6462107895180755	0.21222677161473116	0.3490666798103673	2.084917338092977	28.415000000000873
243	acosh_10k	random_emp	0.6461353036084152	0.21222677161473116	0.3491758551372486	2.0847326768564356	29.487999999997555
244	rt_pr_tgp	random_app	0.7828318014451101	0.31047329470960583	0.3880690925489094	2.084289414186595	36.645999999993364
245	sl_pc1_10k	random_emp	0.6400832002104604	0.21516742813906303	0.34396049417441144	2.0809552778969858	28.19499999999607
246	counts_sct	logreg	0.8604727790492408	0.3778717703479106	0.401785841520208	2.080815167181122	47.68499999999767
247	counts_sct	scedger_lrt	0.8849441030932623	0.43730698518057326	0.36932233241663714	2.078314785496052	766.6060000000034
248	rt_pr_sct	random_emp	0.731189335155122	0.2542871360483671	0.40051755762489694	2.076384641481858	81.72199999999793
249	counts_sct2	qlrt	0.8506797198629623	0.3838467605448081	0.41064577004334835	2.056187189274806	138.6319999999978
250	rt_rq	random_app	0.7275559327182797	0.2974521008196755	0.3803986209502317	2.0497052109483724	81.60900000000038
251	counts_sct2	logreg	0.8456371398168826	0.38607238393589755	0.4116028944896411	2.047961861391344	30.568999999999505
252	sl_pc1_sct	logreg	0.8526788598239392	0.38703849706579746	0.4178987322991816	2.04774163045896	47.758999999998196
253	counts_sct	ttest	0.8183607323741908	0.3692410857530496	0.4016747206728278	2.047444925948313	45.508999999998196
254	sl_pc5_pf	random_emp	0.6290846372511107	0.23817141765675792	0.35338599924121883	2.037527220353134	39.3640000000014
255	rt_rq	wilcox	0.7207928775463475	0.3094527689650436	0.37437979079337075	2.0369603177879334	81.54100000000108
256	sl_pc5_ns	random_emp	0.6289438193327831	0.23881947323665256	0.3531843707227865	2.036939975373344	38.23200000000361
257	sl_pc5_10k	random_emp	0.6287315319651031	0.23917633401855967	0.3536181498549735	2.03593704809157	37.957000000002154
258	sl_pc1_sct	ttest	0.8345848813232455	0.3819603250936753	0.41773675932754095	2.034887796902029	45.89999999999782
259	rt_pr_tgp	random_emp	0.6448796355045091	0.25672938979119986	0.36453303184660585	2.0236172138667037	73.49599999999555
260	counts_sct	wilcox	0.8282331019011653	0.381701376068807	0.42469935200034353	2.021832373832015	47.417999999997846
260	sl_pc1_sct	wilcox	0.8282331019011653	0.381701376068807	0.42469935200034353	2.021832373832015	47.90899999999965
262	sl_pc1_sct	mast	0.8234935730739447	0.3080856564207523	0.4973896203692408	2.0180182962839517	607.8130000000019
263	counts_sct	scedger_qlf	0.8746037297872068	0.5159838823568051	0.34212143159961156	2.01649841583079	798.244999999999
264	counts_sct2	ttest	0.8030961577557213	0.3789752712929721	0.4112494581448204	2.0128714283179288	29.776999999998225
265	sum1	random_emp	0.6220157452437245	0.24865870218990524	0.36091712439785417	2.012439918655965	28.011999999998807
266	sl_pc1_sct2	mast	0.8110841016289461	0.31087468624089337	0.4989859800776963	2.001223435310356	584.6160000000018
267	sl_pc1_sct2	logreg	0.8388897727748019	0.3946474366922566	0.4434616379921163	2.000780698090429	32.07999999999811
268	counts_sct	mast	0.8139460091488898	0.31116041747890427	0.5036006623915613	1.9991849292784245	613.7480000000032
269	sl_pc1_sct2	ttest	0.8209316421367808	0.38927625443558467	0.44355117908818603	1.98810420861301	29.70900000000256
270	counts_sct	random_app	0.8012234454660244	0.4090094315832968	0.4109884115142471	1.9812256023684804	47.44199999999546
271	counts_sct2	wilcox	0.8156687396538878	0.387589307131963	0.44935269533734046	1.9787267371845845	31.709999999999127
271	sl_pc1_sct2	wilcox	0.8156687396538878	0.387589307131963	0.44935269533734046	1.9787267371845845	31.793000000005122
273	counts_sct2	mast	0.8018135067872665	0.3163041787872011	0.5097109923836688	1.9757983356163966	581.2669999999998
274	rt_rq	random_emp	0.562084661687549	0.2312746714112356	0.3569471152457164	1.9738628750305969	114.25400000000081
275	sl_pc1_sct	random_app	0.8149514697929525	0.42331933160921464	0.4244237338974578	1.9672084042862799	47.9800000000032
276	counts_sct	qlrt_3pr	0.6045497331699853	0.2243792188365868	0.42640756186464074	1.9537629524687579	56.0099999999984
277	counts_sct2	random_app	0.7867514214966482	0.4160379558808852	0.41946891240254836	1.9512445532132148	32.633999999998196
278	counts_sct2	qlrt_3pr	0.5991725420254816	0.22960158185534435	0.4315142672315138	1.9380566929386236	38.9429999999993
279	counts_sct	random_emp	0.6330753788575484	0.3203908268090301	0.3877427276659936	1.924941824382525	74.01599999999962
280	sl_pc1_sct2	random_app	0.8024911806686117	0.4320387646093434	0.45020340672561404	1.9202490093336544	33.04699999999866
281	counts_sct	qlrt_5pr	0.6002269576993402	0.24645283935871745	0.43962340000928646	1.9141507183313362	58.83599999999569
282	counts	qlrt_pc	0.8544544136149225	0.3041959502176003	0.639453195675591	1.9108052677217313	135.33399999999892
283	sl_pc1_sct	random_emp	0.657816702391756	0.34846901880767966	0.4070394175811378	1.9023082660029385	72.95100000000093
284	counts_sct2	random_emp	0.618274709776534	0.3262888059494983	0.39510689956457185	1.896879004262464	58.124000000003434
285	counts_sct2	qlrt_5pr	0.5930638232868095	0.25390536405806113	0.4430759869342661	1.8960824722944825	40.29699999999866
286	counts_sct	qlrt_7pr	0.5987202823255234	0.2630249046174613	0.4418758303438381	1.8938195473642239	56.164999999997235
287	sl_pc5_pc	logreg	0.8484128791083498	0.32497930994531476	0.6460476397839299	1.8773859293791053	9.309000000001106
288	counts_sct2	qlrt_7pr	0.5902493685556334	0.2737361302795184	0.4469046485015955	1.8696085897745194	41.1349999999984
289	sl_pc1_sct2	random_emp	0.6302817148235784	0.3469852740012095	0.4281938744916779	1.8551025663306908	58.49500000000262
290	sl_pc1_pc	logreg	0.8404516357880844	0.34713601764561625	0.6480987322834004	1.8452168858590678	8.001000000003842
291	sl_pc1_pc	ttest	0.8240040896031919	0.3386085304004892	0.6479746520874412	1.8374209071152616	5.618999999998778
292	acosh_pc	logreg	0.830632152618665	0.36371712518120725	0.6531642705151209	1.813750756922337	12.376000000000204
293	sl_pc5_pc	ttest	0.770228069329089	0.31702210171280354	0.6458728043004458	1.8073331633158396	8.614000000001397
294	acosh_pc	ttest	0.8172791673728875	0.3593776055971951	0.6527799466352646	1.8051216151404277	9.980999999999767
295	sl_pc5_pc	random_app	0.8088061199491419	0.35796374287973576	0.6476099263166717	1.8032324507527344	11.16899999999805
296	sl_pc1_pc	random_app	0.8098112196493855	0.3793151429741701	0.6489939132585794	1.781502163416636	8.29299999999057
297	acosh_pc	random_app	0.8011781772667628	0.40428361791853185	0.6559174502812117	1.7409771090670192	12.349999999998545
298	sl_pc5_pc	random_emp	0.6341291625571217	0.2941202469038657	0.6348542435412009	1.7051546721120552	44.79100000000108
299	sl_pc1	mast	0.779811416657572	0.3669230587439182	0.7144246393526081	1.6984637185610458	552.5290000000023
300	acosh	mast	0.7785212041543119	0.367545705680801	0.7164205396291381	1.694554958844373	560.994999999999
301	sl_pc1_pc	random_emp	0.6292996794110473	0.3084592872832478	0.635676778620631	1.6851636135071686	32.64600000000064
302	counts	mast	0.7700028739961509	0.3681971277209452	0.7192036403844444	1.6826021058907612	560.4969999999994
303	sl_pc1_pc	mast	0.7944735613456763	0.5211014378447967	0.6098440418206518	1.6635280816802278	562.1740000000027
304	acosh_pc	mast	0.7923242112344249	0.5198858181663674	0.6136722989741888	1.6587660940938687	556.9130000000005
305	acosh_pc	random_emp	0.6218398801964627	0.3299110373359286	0.6414032210518515	1.6505256218086828	36.64300000000003
306	counts	qlrt_3pr	0.5430086491891579	0.28897646972292423	0.6406641938041411	1.6133679856620926	11.37000000000262
307	acosh	logreg	0.7841970554242537	0.46342267709414414	0.7293170321744151	1.5914573461556945	3.481999999999971
308	acosh	ttest	0.7734302816971667	0.45801347234173617	0.729297610976556	1.5861191983788747	1.0689999999995052
309	acosh	wilcox	0.7713749800627837	0.4568020086649104	0.7298208728997944	1.584752098498079	3.0450000000018917
309	counts	wilcox	0.7713749800627837	0.4568020086649104	0.7298208728997944	1.584752098498079	2.194999999999709
309	sl_pc1	wilcox	0.7713749800627837	0.4568020086649104	0.7298208728997944	1.584752098498079	2.4830000000001746
309	sl_pc5	wilcox	0.7713749800627837	0.4568020086649104	0.7298208728997944	1.584752098498079	6.6120000000009895
313	sl_pc1	logreg	0.7846266609397375	0.4689596815838386	0.7328897874161436	1.5827771919397553	2.6459999999970023
314	sl_pc1	ttest	0.7714891966180444	0.4644104417508748	0.7328173633981323	1.5742613914690373	0.45600000000194996
315	sl_pc5	logreg	0.7831965498982334	0.47542681245910595	0.7406724068888041	1.5670973305503235	4.117999999998574
316	counts	qlrt_5pr	0.5314753887922893	0.3173608277991489	0.6478436563060112	1.566270904687129	13.027999999998428
317	counts	qlrt	0.7825731980184413	0.47647292478094383	0.7427091906845731	1.5633910825529242	114.68299999999726
318	counts	logreg	0.7818534836370038	0.47843577763671	0.7421886367486833	1.5612290692516106	2.4900000000016007
319	counts	qlrt_7pr	0.5282264506826022	0.33333151373809905	0.6539290741467128	1.5409658627977905	15.518000000000029
320	acosh	random_app	0.7554828294134326	0.49237305986499097	0.7278745712324679	1.5352351983159738	3.863999999997759
321	counts	ttest	0.7451615623543084	0.4695119802973252	0.7419916162919475	1.5336579657650355	0.27300000000104774
322	sl_pc1	random_app	0.75459362543294	0.4976631141990783	0.7320636087974843	1.5248669024363772	3.0309999999990396
323	sl_pc5	ttest	0.710781206730455	0.4700563394246916	0.7405689973716121	1.5001558699341513	3.4550000000017462
324	sl_pc5	random_app	0.7408660240800815	0.5072379889748545	0.7386746961451034	1.4949533389601237	5.6379999999990105
325	counts	random_app	0.727265001331286	0.5066114617304576	0.740381290735024	1.4802722488658044	3.065999999998894
326	acosh	random_emp	0.5761962324029393	0.43195937749739227	0.7245588982335023	1.4196779566720448	28.260000000002037
327	sl_pc1	random_emp	0.5747095779589997	0.4408775304081621	0.7293140492627946	1.4045179982880431	27.979999999999563
328	counts	random_emp	0.5693486651624978	0.43618601089538245	0.7386602795424216	1.3945023747246936	29.31199999999808
329	sl_pc5	random_emp	0.5684084874077261	0.4587551087039109	0.7375937150914564	1.3720596636123588	40.95799999999872
330	acosh_gm	mast	0.6670382477208002	0.8990730356240572	0.6043442625685634	1.1636209495281795	556.476999999999
331	sl_pc1_gm	mast	0.6674315733906707	0.8996126497698281	0.6064050894279996	1.1614138341928428	562.2520000000004
332	acosh_ns	mast	0.6033382912261168	0.7946982978197734	0.6572945344615352	1.1513454589448082	553.6409999999996
333	acosh_pf	mast	0.6033273314994014	0.7947070554963982	0.6572945344615352	1.1513257415414682	549.7120000000032
334	acosh_10k	mast	0.6032835215906953	0.7947736914973237	0.6572752366954949	1.1512345933978767	556.7379999999976
335	sl_pc1_ns	mast	0.6042030998245187	0.7953887824972052	0.6580568266084141	1.1507574907188993	555.6090000000004
336	sl_pc1_pf	mast	0.6042027260449041	0.7955616661476582	0.658068434486404	1.150572625410842	560.7510000000002
337	sl_pc1_10k	mast	0.6037487871502615	0.7955360774672929	0.6584837443521111	1.1497289653308576	559.4959999999992
338	sl_pc1_dc	mast	0.5610131654107746	0.9242061498311362	0.7052924680600619	0.9315145475195765	643.3880000000026
339	acosh_dc	mast	0.5600320930727141	0.92424433712098375	0.7062359889055213	0.929551767046209	656.4259999999995
340	pf_sl_pf	mast	0.5804528135404462	0.924252365650765	0.7505626645347798	0.9056377833549014	564.0049999999974
341	rt_pr_sct	wilcox	0.22907176289510556	0.9011967064047361	0.5792787609746575	0.7485962955157119	48.78499999999622
342	rt_pr_sct2	wilcox	0.22855419225016188	0.9011967064047361	0.5881311800088198	0.739226305836606	33.32500000000073
343	rt_pr_tgp	wilcox	0.21281837134882475	0.9011967064047361	0.5845062901857802	0.7271153747583085	39.590000000000146
