## Additional File 3 for "Single-cell RNA-seq differential expression tests within a sample should use pseudo-bulk data of pseudo-replicates"

pos	transformation	de_method	MCC_rescaled	FDR_low	FDR_high	score	time
1	counts	deseq_wald_3pr	0.9696037362627925	0.33071411461418904	0.45425712075918756	2.184632500889416	125.606
2	counts	deseq_lrt_3pr	0.9366433765635955	0.3409585670560921	0.454945613450437	2.1407391960570665	79.65200000000002
3	counts_sct2	deseq_wald_3pr	0.9223241329300802	0.32737793866992215	0.4842260333521398	2.110720160908018	312.33500000000004
4	counts_sct2	deseq_lrt_3pr	0.9065393034515049	0.3374977640697895	0.48563302006954073	2.083408519312175	239.59199999999998
5	counts_sct	deseq_wald_3pr	0.8676397966725296	0.32856236192812904	0.4942932370787349	2.0447841976656655	373.4730000000001
6	sl_pc5_gm	ttest	0.8732741488719385	0.3715891195831085	0.46727674016986226	2.034408289118968	62.04300000000002
7	counts	deseq_wald_5pr	0.846861781197506	0.3547449493816955	0.4582006780360269	2.033916153779784	73.188
8	counts	qlrt_pf_3pr	0.8406460972211188	0.3576625145799966	0.45146669551753976	2.0315168871235825	55.253000000000014
9	counts_sct	deseq_lrt_3pr	0.8653481387785655	0.3379646308270873	0.49644647346886267	2.0309370344826156	341.385
10	counts	qlrt_10k_3pr	0.8400468787312664	0.3576625145799966	0.45146669551753976	2.0309176686337302	86.519
10	counts	qlrt_dc_3pr	0.8400468787312664	0.3576625145799966	0.45146669551753976	2.0309176686337302	70.50099999999998
10	counts	qlrt_ns_3pr	0.8400468787312664	0.3576625145799966	0.45146669551753976	2.0309176686337302	71.64100000000002
13	counts	deseq_wald_7pr	0.8342802462116042	0.3613477703243895	0.4616127801958611	2.0113196956913537	94.785
14	counts	qlrt_pf_5pr	0.8120736116355523	0.36433294068506206	0.45281324654617633	1.994927424404314	80.235
15	counts	qlrt_pc_3pr	0.8084870293753144	0.35605439619446727	0.4579682547839072	1.9944643783969398	92.16499999999998
16	counts	qlrt_10k_5pr	0.8113556190281199	0.36433294068506206	0.45281324654617633	1.9942094317968815	108.28400000000002
17	sum1	ttest	0.8250862369555547	0.3727920415279138	0.45813412041782714	1.9941600750098138	6.569000000000017
18	counts	qlrt_dc_5pr	0.8109887521285808	0.3644056570342919	0.45281324654617633	1.9937698485481126	88.464
18	counts	qlrt_ns_5pr	0.8109887521285808	0.3644056570342919	0.45281324654617633	1.9937698485481126	88.625
20	sl_pc1_dc	ttest	0.8337648119340206	0.3743099371780835	0.46747893328989554	1.9919759414660416	272.7339999999997
21	counts	deseq_lrt_5pr	0.8076831811170796	0.3705396845781332	0.46152725377378157	1.9756162427651647	82.017
22	counts	edger_qlf_3pr	0.7966425084501533	0.362266768118996	0.4608004787431424	1.973575261588015	8.294999999999618
23	counts	edger_exact_7pr	0.7979848733283761	0.3639386286760595	0.4660475690227003	1.9679986756296164	24.444999999999997
24	sl_pc5_dc	ttest	0.8139166943383344	0.3712986435631373	0.47924469933339514	1.9633733514418017	447.3109999999999
25	counts	limma_trend_3pr	0.7905777726123759	0.36975081664	0.46104964762222933	1.9597773083501466	4.749000000000009
26	counts	qlrt_10k_7pr	0.7802764493482272	0.36806766117673867	0.4549312801751396	1.957277507996349	91.61799999999998
26	counts	qlrt_pf_7pr	0.7802764493482272	0.36806766117673867	0.4549312801751396	1.957277507996349	87.38300000000001
28	counts	qlrt_dc_7pr	0.7795553274299546	0.3681054136930187	0.4549312801751396	1.9565186335617963	103.57599999999996
28	counts	qlrt_ns_7pr	0.7795553274299546	0.3681054136930187	0.4549312801751396	1.9565186335617963	98.63100000000003
30	sl_pc1_gm	ttest	0.7893247189987992	0.3782118881165815	0.45659828715613965	1.9545145437260782	10.064999999999998
31	pf_sl_pf	ttest	0.8187780373823407	0.37097350998109196	0.49736979982834484	1.9504347275729037	5.236999999999998
32	counts_sct2	deseq_wald_5pr	0.7909524436674249	0.35351062958648183	0.49239735604317275	1.9450444580377704	341.94100000000003
33	counts	edger_exact_3pr	0.7697031771976058	0.3651586022101529	0.462847330287707	1.9416972446997458	12.148000000000138
34	counts	edger_exact_5pr	0.7705681191111317	0.365147566356085	0.46447676896359086	1.9409437837914556	12.88200000000004
35	rt_pr_sct	ttest	0.7831901978627135	0.377181499833993	0.465639596055604	1.9403691019731166	171.3049999999999
36	counts	qlrt_pc_5pr	0.7684535629504602	0.36450491420568193	0.4638332093078826	1.9401154394368956	100.77000000000001
37	sl_pc5_ns	ttest	0.771371592773971	0.37701851199890507	0.4564120872994012	1.9379409934756646	58.68299999999999
38	counts	limma_trend_5pr	0.7699851561578258	0.3739166641136213	0.46322673089051614	1.9328417611536883	4.153999999999996
39	sl_pc5_pf	ttest	0.7665189901228967	0.3772950892368023	0.4564120872994012	1.9328118135866932	85.91300000000001
40	counts	limma_trend_7pr	0.7720082910748093	0.3746765225596194	0.46551724725296906	1.931814521262221	5.024999999999999
41	sl_pc5_10k	ttest	0.7642032903665419	0.378326717002759	0.4545706167767908	1.931305956586992	70.46200000000006
42	sum1	logreg	0.7581012571213872	0.3772062099332596	0.45766978590102825	1.9232252612870995	49.59
43	counts	scedger_qlfdetrate	0.7649778136668762	0.3884846524716552	0.45384170192919576	1.9226514592660253	4838.718
44	sl_pc5_gm	logreg	0.7674224519495041	0.37870290900184833	0.4668743733972696	1.9218451695503862	54.54400000000004
45	rt_pr_tgp	ttest	0.7439095265174143	0.3805327224826102	0.4586055678005194	1.9047712362342846	358.13
46	sl_pc1_dc	logreg	0.7487918306119629	0.378797791977996	0.4680791668416327	1.9019148717923342	274.5910000000001
47	counts	qlrt_pc_7pr	0.7334799187455758	0.36826092069373334	0.46875421366013775	1.8964647843917048	91.56599999999997
48	acosh_dc	ttest	0.7396059929060489	0.3812697571681846	0.46206503267669685	1.8962712030611675	723.1220000000001
49	counts_sct	deseq_wald_5pr	0.7525138015789611	0.353417806830611	0.5032520939687773	1.8958439007795724	383.142
50	sl_pc1_dc	random_emp	0.7411368829795727	0.37947927591747993	0.4680271602219326	1.8936304468401601	445.9749999999997
51	sl_pc5_gm	random_emp	0.7377320441343501	0.3801879068641697	0.46606047208292706	1.8914836651872533	774.9040000000001
52	sum1	random_emp	0.7267270196595744	0.37870907139832793	0.45679627087734326	1.8912216773839032	326.548
53	sl_pc1_gm	logreg	0.7239234858711491	0.38044322315538487	0.4545146909284139	1.8889655717873504	41.04399999999999
54	counts	deseq_lrt_7pr	0.7344739360123212	0.3821246222726134	0.464169845921824	1.8881794678178838	143.42499999999995
55	sl_pc5_gm	random_app	0.7263223710138899	0.38249779292623487	0.4629919428774245	1.8808326352102305	101.97500000000005
56	counts_sct2	deseq_wald_7pr	0.7340517938385909	0.36234282507798105	0.49545203706503677	1.876256931695573	326.6010000000001
57	sl_pc1_gm	random_emp	0.7107766775250801	0.3818953141932649	0.45379780242512374	1.8750835609066916	39.58400000000029
58	sl_pc5_ns	logreg	0.7077474243798322	0.38017267766338814	0.4554942956242873	1.8720804510921567	48.54299999999998
59	counts_sct2	deseq_lrt_5pr	0.7369551010127214	0.37161751199071574	0.4939256783669926	1.8714119106550131	296.16300000000007
60	counts_sct2	qlrt_pc_3pr	0.7120337013895761	0.3578799280823132	0.4834786445768664	1.8706751287303964	315.5369999999999
61	sl_pc5_pf	logreg	0.7050035287532086	0.3804492722815012	0.45594873779652084	1.8686055186751866	68.79599999999999
62	counts	limma_voom_3pr	0.7060294041445269	0.3895365435415094	0.4491378890010504	1.867354971601967	15.271000000000015
63	sl_pc5_10k	logreg	0.7004318443697901	0.38118674094284904	0.4539779022846652	1.8652672011422757	45.277
64	sl_pc1_dc	random_app	0.7108995082022966	0.38338180210641054	0.46589204484127744	1.8616256612546085	305.6350000000002
65	counts_sct2	limma_trend_3pr	0.7177676643362076	0.3701570676757402	0.4864290567586714	1.8611815399017961	234.368
66	sl_pc1_ns	ttest	0.6956441134082729	0.3838264656882693	0.45378115581132134	1.8580364919086823	5.750000000000007
67	counts	edger_qlf_5pr	0.7002072229797749	0.3794847827220979	0.4649388272406911	1.8557836130169858	10.684000000000196
68	sl_pc1_pf	ttest	0.6909027230373594	0.38421763656685565	0.45339466081171953	1.853290425658784	3.059000000000111
69	sum1	random_app	0.6925704303398962	0.3822046818464098	0.45739467085066216	1.852971077642824	37.17700000000002
70	sl_pc5_pf	random_emp	0.6896109638022939	0.3831918894731137	0.4547379500857354	1.8516811242434448	716.4839999999999
71	counts_sct2	scedger_qlfdetrate	0.7008752713703896	0.3912051204844768	0.4594341886290502	1.8502359622568625	4093.6900000000005
72	sl_pc5_ns	random_emp	0.6880447150061384	0.3831099962842111	0.4547843607684082	1.850150357953519	813.5980000000001
73	counts	qlrt_gm	0.7008995138216885	0.3847414124660654	0.46648605060123416	1.8496720507543891	522.0709999999999
74	rt_pr_sct	random_emp	0.6944182173118529	0.382009889837098	0.464086859234923	1.848321468239832	839.363
75	counts_sct2	edger_qlf_3pr	0.6905420238892258	0.35991505929247625	0.4856581360648365	1.8449688285319132	125.76600000000008
76	counts_sct	scedger_qlfdetrate	0.6952342618140748	0.3899920710172424	0.46148684493270103	1.8437553458641314	4796.682
77	acosh_gm	ttest	0.6809497214676967	0.38585224728275447	0.45429390429044636	1.8408035698944958	5.352000000000004
78	sl_pc5_10k	random_emp	0.6779120279031607	0.3839689341340698	0.45441625119600054	1.8395268425730904	839.375
79	counts_sct	qlrt_pc_3pr	0.6928757502713973	0.3579104741028751	0.4956202581387718	1.8393450180297504	405.571
80	pf_sl_pf	logreg	0.7128460451937777	0.3789496487126011	0.4983264328494033	1.8355699636317733	45.865
81	counts	edger_qlf_7pr	0.6822414341573289	0.38139226127293474	0.46669964202391195	1.834149530860482	10.892999999999802
82	sl_pc1_gm	random_app	0.6720028553213694	0.38597580933056036	0.45288568790844896	1.8331413580823601	31.240000000000002
83	sl_pc1_10k	ttest	0.6713392310903885	0.3851474098263115	0.4531194288353033	1.8330723924287737	2.34699999999998
84	rt_pr_sct	random_app	0.6806669582034351	0.38422363028025497	0.4641405079902036	1.8323028199329765	201.21899999999994
85	rt_rq	random_emp	0.600541225337912	0.3201012842004255	0.4492733116196803	1.8311666295178062	540.6399999999999
86	rt_rq	logreg	0.6019950298111464	0.3218729912196574	0.45011745291011934	1.8300045856813698	242.28099999999972
87	sl_pc5_dc	logreg	0.691666797738399	0.3809799076324872	0.48078109331943686	1.8299057967864751	860.1680000000001
88	rt_pr_tgp	random_emp	0.6702510120444474	0.38427602382812676	0.457078977302274	1.8288960109140469	294.50300000000016
89	sl_pc5_pf	random_app	0.6677382027382195	0.3849332640841417	0.4554809350549978	1.82732400359908	75.32899999999998
90	counts_sct2	limma_trend_5pr	0.691750050370373	0.37445801760252256	0.4912948350048145	1.8259971977630358	207.84700000000004
91	counts	qlrt_pf	0.6693963868867391	0.38514156508153097	0.458571336195446	1.8256834856097621	870.012
92	counts	qlrt_10k	0.6690213293542661	0.3851483352295419	0.458571336195446	1.825301657929278	415.51099999999997
93	counts	qlrt_ns	0.6687950508329055	0.38516504645901434	0.458571336195446	1.825058668178445	902.62
94	counts	edger_lrt_7pr	0.676646557416867	0.3853030066768773	0.4667956546973607	1.8245478960426291	11.218000000000075
95	counts	edger_lrt_5pr	0.6741059466018618	0.385225224299332	0.4658868430006783	1.8229938793018516	9.673000000000457
96	counts_sct	deseq_wald_7pr	0.6908501519005957	0.36303010133773383	0.5048958572029602	1.8229241933599019	399.827
97	rt_rq	ttest	0.5966088141763599	0.3217542834859963	0.45247133876042234	1.8223831919299411	252.1180000000004
98	sl_pc5_ns	random_app	0.6623517780077222	0.3845734850079428	0.4558829732462417	1.8218953197535377	112.44699999999999
99	counts_sct	deseq_lrt_5pr	0.695606553394899	0.3711085092408317	0.50268357008031594	1.8218144740737512	305.25600000000003
100	counts	edger_lrt_3pr	0.6704969836168467	0.38642804715354706	0.463467222924658	1.8206017135386419	8.080000000000155
101	counts_sct2	edger_exact_7pr	0.679733475312367	0.3658657031120958	0.49439300918025103	1.8194747630200203	298.617
102	sl_pc5_10k	random_app	0.6582118814641138	0.3862765852559638	0.45390178178482893	1.818033514423321	144.40200000000004
103	rt_rq	random_app	0.5964642547544393	0.32810602943437944	0.45084943152031437	1.8175087937997456	279.05600000000004
104	pf_sl_pf	random_emp	0.6948626551324933	0.37905204791089087	0.49889657728599396	1.8169140299356086	276.4910000000001
105	rt_pr_tgp	random_app	0.6594880929554965	0.386458536465268	0.4583498167588064	1.814679739731422	454.95799999999997
106	acosh_dc	logreg	0.6605921623244295	0.38466148710243603	0.4614581850451894	1.8144724901768041	643.048
107	counts_sct2	limma_trend_7pr	0.682047831695289	0.37734511212539773	0.4942807396882703	1.8104219798816212	258.0380000000001
108	rt_pr_sct2	ttest	0.6561399049195491	0.3878609344038087	0.45918386703730457	1.809095103478436	185.5879999999999
109	sl_pc5_dc	random_emp	0.6694937492063997	0.38206212407124235	0.47946865028920244	1.807962974845955	1342.0910000000001
110	counts_sct2	edger_exact_5pr	0.6658234926646961	0.3655758934716639	0.493247302125666	1.8070002970673662	266.866
111	counts_sct2	qlrt_pc_5pr	0.6617256337439145	0.366203570733457	0.49130870715033464	1.8042133558601228	340.751
112	sl_pc5_dc	random_app	0.6654988311854316	0.38334761227488573	0.47890986338943675	1.8032413555211093	585.879
113	acosh_dc	random_emp	0.6445187426699241	0.3864955640679158	0.46044329448166105	1.7975798841203474	267.45099999999957
114	sl_pc1_ns	logreg	0.6347378924180159	0.3858132325311573	0.4521269277393623	1.7967977321474964	36.89300000000001
115	counts_sct	limma_trend_3pr	0.6648536890136268	0.371684987894256	0.4975157054478235	1.7956529956715472	296.28499999999997
116	sl_pc1_ns	random_emp	0.6300210241360763	0.3861255040259968	0.45037877679384025	1.7935167433162393	66.72199999999998
117	counts_sct	edger_qlf_3pr	0.65094938242773015	0.3602092243815371	0.49813248633648005	1.792607671709713	106.53600000000029
118	sl_pc1_pf	random_emp	0.6277673112987455	0.3864798915827639	0.45005911564498874	1.791228304070993	178.7400000000003
119	rt_pr_sct	logreg	0.660119376691554	0.4039463483044968	0.46519475786818554	1.7909782705188717	146.97999999999996
120	counts_sct2	qlrt_pc_7pr	0.6539147169991197	0.3697562004794523	0.4941664288062263	1.7899920877134412	317.399
121	sl_pc1_pf	logreg	0.6264681615645713	0.3857940074301553	0.4521935219199869	1.788480632214429	26.580999999999932
122	counts_sct2	deseq_lrt_7pr	0.6649421782205579	0.38231888074658066	0.49746273204538155	1.7851605654285956	290.661
123	counts_sct2	edger_exact_3pr	0.6406537369493688	0.3666675299496161	0.491441661335835	1.7825445456639177	133.59099999999995
124	counts_sct	edger_exact_7pr	0.6501412260827247	0.366233476365229	0.5024463119550323	1.7814614377624634	377.187
125	pf_sl_pf	random_app	0.6624762489768415	0.38247921708603055	0.4999024977610817	1.7800945341297294	31.27199999999999
126	counts	qlrt_gm_3pr	0.6364675024460177	0.3731460980959953	0.48332147491106686	1.7799999294389555	74.71200000000002
127	rt_pr_tgp	logreg	0.6439702277825392	0.4060820027488828	0.45884528253997947	1.779042942493677	349.5790000000001
128	counts_sct	qlrt_pc_5pr	0.6433165655047399	0.36624694071421443	0.5009981730939341	1.7760714516965914	407.48400000000004
129	sl_pc1_10k	logreg	0.6144131623037233	0.38676985206862863	0.45163530031635757	1.776008009918737	15.364999999999782
130	acosh_dc	random_app	0.6218735124370494	0.3900985831074761	0.45974088078040043	1.7720340485491728	837.8640000000003
131	counts_sct	edger_exact_5pr	0.6409315956066384	0.36641005402329524	0.5026632128431373	1.7718583287402057	252.87499999999986
132	counts_sct	limma_trend_5pr	0.6495578136026874	0.37635534541757326	0.5017273037908343	1.7714751643942799	306.794
133	rt_rq	wilcox	0.529989506517848	0.307741732898098	0.45170449097028265	1.7705432826494674	286.5569999999998
134	acosh_gm	logreg	0.6111405195327483	0.38816380254501776	0.4557473573452142	1.7672293596425164	52.801
135	counts_sct2	edger_qlf_7pr	0.6392157601605607	0.3788905773804273	0.4956240099511601	1.7647011728289732	113.34700000000021
136	counts_sct	limma_trend_7pr	0.6440847543251048	0.3791985582989606	0.5027696552567401	1.7621165407694042	258.312
137	rt_pr_sct2	random_emp	0.6027513035582839	0.3874564595238206	0.4583059507514215	1.7569888932830418	1112.594
138	sl_pc1_10k	random_emp	0.5955247441263689	0.38819261207044004	0.45142413920682084	1.7559079928491081	133.33599999999979
139	acosh_gm	random_emp	0.5980430681820723	0.38995082686984306	0.4549390801826566	1.7531531611295725	79.3959999999995
140	counts_sct2	edger_qlf_5pr	0.6233915957540597	0.377812388498569	0.4938255896677474	1.7517536175877433	115.40499999999997
141	counts_sct	qlrt_pc_7pr	0.6236325098494351	0.37010561265528163	0.5035679358935632	1.7499589613005904	391.61799999999994
142	counts_sct	edger_exact_3pr	0.6171724468033839	0.36695308012166267	0.5009350187367267	1.7492843479449944	102.69800000000032
143	sl_pc1_ns	random_app	0.5883377081088561	0.3899724345191095	0.4523094150644689	1.7460558585252777	17.55900000000057
144	counts_sct	deseq_lrt_7pr	0.633845127704364	0.3812493183092421	0.507265733762392	1.74533007563273	284.5490000000001
145	rt_pr_sct2	random_app	0.5927326793166334	0.38894041575348387	0.45858941610061094	1.7452028474625385	286.12000000000006
146	sl_pc1_pf	random_app	0.5832788091671783	0.3905476925362625	0.45185230380997826	1.7408788128209376	16.809000000000182
147	sl_pc1_10k	random_app	0.5736426179759856	0.39243814073731026	0.451922007376057	1.7292824698626184	15.5
148	acosh_gm	random_app	0.5738930960421442	0.3926178743574658	0.4534497095024354	1.727825512182243	12.114000000000033
149	acosh_pf	ttest	0.5659659032388684	0.39108770567964685	0.4518374940682164	1.7230407034910051	9.372
150	acosh_ns	ttest	0.5659252198460705	0.39110525441427024	0.4518374940682164	1.7229824713635837	3.2329999999999472
151	acosh_10k	ttest	0.5614770956608276	0.3914467330105637	0.4518374940682164	1.7181928685820473	6.906999999999812
152	counts_sct2	qlrt_gm	0.613479143679246	0.38142504916203884	0.5144073101954105	1.7176467843217966	605.4890000000001
153	counts_sct	edger_qlf_7pr	0.5999096365519863	0.3800632097212139	0.503734427906707	1.7161119989240654	105.15300000000025
154	counts_sct2	edger_lrt_7pr	0.5965683004432583	0.38686115270342264	0.49521175664990297	1.7144953910899325	119.16799999999978
155	counts_sct2	qlrt_10k_3pr	0.5450810738468269	0.3736581165072015	0.4586999548004573	1.7127230025391682	233.012
156	counts_sct	edger_qlf_5pr	0.5954934624147722	0.3789416076946191	0.5043297072523941	1.712222147467759	106.08600000000024
157	counts	scdeseq	0.5854559971395494	0.3882303523287805	0.48504413669431073	1.7121815081164582	1115.0370000000003
158	counts_sct2	qlrt_dc_3pr	0.5442575685037966	0.3737208976294515	0.4586999548004573	1.7118367160738879	342.831
158	counts_sct2	qlrt_ns_3pr	0.5442575685037966	0.3737208976294515	0.4586999548004573	1.7118367160738879	285.59800000000007
158	counts_sct2	qlrt_pf_3pr	0.5442575685037966	0.3737208976294515	0.4586999548004573	1.7118367160738879	297.34800000000007
161	counts_sct	qlrt_pf_3pr	0.5423315166139324	0.37301274988199473	0.46268164039600984	1.7066371263359277	355.11000000000007
162	counts_sct	qlrt_dc_3pr	0.5419817030743691	0.37306484061011735	0.46268164039600984	1.706235222068242	326.745
162	counts_sct	qlrt_ns_3pr	0.5419817030743691	0.37306484061011735	0.46268164039600984	1.706235222068242	274.966
164	counts_sct	qlrt_10k_3pr	0.5415116723850233	0.373272283595112	0.46268164039600984	1.7055577483939013	385.45200000000006
165	counts	qlrt_dc	0.5762332740333903	0.3898390844426467	0.48504413669431073	1.7013500528964327	1173.3380000000002
166	counts_sct2	edger_lrt_5pr	0.5805364058143335	0.3864714538596992	0.4935951231131237	1.7004698288415105	124.96100000000027
167	rt_pr_sct2	logreg	0.5632569545592792	0.4094194819341422	0.4598085592912919	1.694028913333845	192.51
168	counts_sct2	qlrt_10k_5pr	0.5311568655028086	0.37916732109742873	0.4605918146203218	1.691397729785058	412.60800000000006
168	counts_sct2	qlrt_dc_5pr	0.5311568655028086	0.37916732109742873	0.4605918146203218	1.691397729785058	287.694
168	counts_sct2	qlrt_ns_5pr	0.5311568655028086	0.37916732109742873	0.4605918146203218	1.691397729785058	271.6949999999999
168	counts_sct2	qlrt_pf_5pr	0.5311568655028086	0.37916732109742873	0.4605918146203218	1.691397729785058	321.4240000000001
172	counts_sct2	edger_lrt_3pr	0.5634506052505175	0.387276337215479	0.49239569975238145	1.683778568282657	153.86000000000064
173	counts_sct	qlrt_gm	0.5830154528547379	0.3814533614546474	0.5217226410391659	1.6798394503609249	602.3560000000003
174	counts_sct	edger_lrt_7pr	0.5642674036485967	0.3879406381083968	0.5039141936032141	1.672412571936986	114.83699999999999
175	counts_sct2	qlrt_dc_7pr	0.5137324063321054	0.3826763737386831	0.4600734822015383	1.670982550391884	263.98400000000015
176	counts_sct2	qlrt_10k_7pr	0.5130160352824578	0.38271360619843114	0.4600734822015383	1.6702289468824882	320.82899999999995
176	counts_sct2	qlrt_ns_7pr	0.5130160352824578	0.38271360619843114	0.4600734822015383	1.6702289468824882	242.18300000000008
176	counts_sct2	qlrt_pf_7pr	0.5130160352824578	0.38271360619843114	0.4600734822015383	1.6702289468824882	281.76199999999983
179	counts_sct	qlrt_ns_5pr	0.5152485104103905	0.37997712457816474	0.4654472940577505	1.6698240917744753	276.206
180	counts_sct	qlrt_10k_5pr	0.5146492040881021	0.37997712457816474	0.4654472940577505	1.6692247854521869	408.405
180	counts_sct	qlrt_dc_5pr	0.5146492040881021	0.37997712457816474	0.4654472940577505	1.6692247854521869	324.86300000000006
180	counts_sct	qlrt_pf_5pr	0.5146492040881021	0.37997712457816474	0.4654472940577505	1.6692247854521869	334.46999999999997
183	acosh_ns	logreg	0.5101159859399016	0.3922847206345606	0.4510173376035023	1.6668139277018388	26.00000000000019
184	acosh_pf	logreg	0.5093048668328719	0.39220075687073847	0.4512504320150638	1.6658536779470696	41.979000000000006
185	counts_sct	edger_lrt_5pr	0.5557240328140707	0.3865697669806734	0.5045577045715466	1.6645965612618507	118.3889999999999
186	acosh_10k	logreg	0.505288072182057	0.39239102263972697	0.4501838848354664	1.6627131647068636	40.50599999999997
187	counts_sct	edger_lrt_3pr	0.5502795212717948	0.38674301652194504	0.5016230277198507	1.6619134770299993	124.99499999999966
188	counts_sct2	qlrt_gm_3pr	0.5464581710412728	0.3768153915011236	0.5078545144634864	1.6617882650766629	281.75300000000016
189	counts_sct	scdeseq	0.5686493374804078	0.37852818066718047	0.5304506950321559	1.6596704617810714	1141.594
190	counts_sct	qlrt_10k_7pr	0.5003727404510844	0.38314009114333397	0.4657826389862309	1.6514500103215193	395.44100000000003
190	counts_sct	qlrt_dc_7pr	0.5003727404510844	0.38314009114333397	0.4657826389862309	1.6514500103215193	372.12
190	counts_sct	qlrt_ns_7pr	0.5003727404510844	0.38314009114333397	0.4657826389862309	1.6514500103215193	234.84299999999993
190	counts_sct	qlrt_pf_7pr	0.5003727404510844	0.38314009114333397	0.4657826389862309	1.6514500103215193	341.591
194	counts_sct	qlrt_gm_3pr	0.5453381871488184	0.3763038355177533	0.5180715860635879	1.6509627655674772	276.8979999999999
195	counts_sct	qlrt_dc	0.5599365479763201	0.37986730644348754	0.5308226814769699	1.6492465600558626	1181.1490000000003
196	counts_sct2	limma_voom_3pr	0.49264562750777624	0.39408749656798286	0.456566568299969	1.6419915626398245	181.828
197	counts_sct	limma_voom_3pr	0.49332258622216135	0.3940118280369565	0.4592205330052877	1.6400902251799172	201.64299999999983
198	counts	qlrt_gm_5pr	0.5100552607568956	0.38941951207343334	0.48691642398601537	1.6337193246974469	93.42999999999995
199	acosh_ns	random_emp	0.4777103956866746	0.3950496467347763	0.4505266905818825	1.6321340583700157	129.64599999999973
200	acosh_pf	random_emp	0.4751292438594336	0.3951033551033551	0.4510622335399021	1.6289636552161764	112.24799999999982
201	acosh_10k	random_emp	0.4705005804633748	0.3953603944529904	0.4505266905818825	1.6246134954285019	214.63900000000007
202	counts_sct2	scdeseq	0.5291239735735033	0.3813098863158279	0.5250262839790828	1.6227878032785923	1146.7750000000003
203	counts_sct2	qlrt_10k	0.4681809495835429	0.39611908496565945	0.4615624363748368	1.6104994282430467	445.5060000000001
203	counts_sct2	qlrt_ns	0.4681809495835429	0.39611908496565945	0.4615624363748368	1.6104994282430467	1088.621
203	counts_sct2	qlrt_pf	0.4681809495835429	0.39611908496565945	0.4615624363748368	1.6104994282430467	727.0370000000003
206	acosh_ns	random_app	0.4599094118519886	0.39960195115074126	0.45132525395408934	1.608982206747158	16.508000000000266
207	acosh_pf	random_app	0.45792062335252964	0.39972017752025396	0.45132525395408934	1.6068751918781865	13.480999999999767
208	counts_sct2	qlrt_dc	0.5141213872248528	0.38330229078254646	0.5253963987939857	1.6054226976483208	1248.5570000000002
209	acosh_10k	random_app	0.4538486139591704	0.39976738957053687	0.45058543801139694	1.6034957863772366	21.993999999999957
210	counts_sct	qlrt_ns	0.46548950398562833	0.39679031785324054	0.4664369183107394	1.6022622678216485	1062.48
210	counts_sct	qlrt_pf	0.46548950398562833	0.39679031785324054	0.4664369183107394	1.6022622678216485	1051.5479999999998
212	counts_sct	qlrt_10k	0.4651084906227659	0.39682915634792354	0.4664369183107394	1.6018424159641027	462.6990000000005
213	counts_sct2	ttest	0.45052338835367833	0.40227692160971573	0.45782494877340824	1.5904215179705543	209.16699999999992
214	counts	qlrt_gm_7pr	0.4725189562456822	0.3961897239920574	0.4879160723153101	1.5884131599383147	91.928
215	counts	scedger_exact	0.40952119022450456	0.3924767751309212	0.4382729391590397	1.5787714759345437	1370.7010000000005
216	counts_sct	ttest	0.4446898343751773	0.4040524756107249	0.46259159501363994	1.5780457637508125	267.222
217	counts_sct2	logreg	0.43525169802543734	0.4021254194521981	0.4580569766501148	1.5750693019231243	241.65800000000007
218	sum1	mast	0.4131435967378069	0.38173093342577064	0.457681742078326	1.5737309212337105	4417.504
219	counts_sct2	qlrt	0.43182492551023544	0.40224005413704084	0.45781835938097076	1.571766511992224	447.278
220	counts_sct	logreg	0.4319564062805373	0.4027624192709736	0.4616630411932222	1.5675309458163413	308.80600000000015
221	counts_sct	qlrt	0.43037606417046415	0.4027594511942264	0.4616630411932222	1.5659535717830155	467.73
222	counts_sct2	qlrt_gm_5pr	0.46678308031749727	0.3902642565040517	0.5122265132629231	1.5642923105505224	258.96799999999996
223	sl_pc1_sct	ttest	0.4215419500017463	0.40733499688231783	0.4572141568580698	1.5569927962613586	289.83500000000004
224	counts_sct	scedger_exact	0.41112933685167397	0.39727700281906986	0.45755113697344957	1.5563011970591547	1414.961999999999
225	counts	scedger_lrt	0.3955817819780258	0.4063827940131362	0.4382994360746904	1.5508995518901993	1562.487
226	sl_pc1_sct2	ttest	0.41203993361801794	0.40688641689360744	0.4583244002106693	1.546829116513741	73.46399999999994
227	counts_sct2	random_emp	0.40157761286542765	0.3986662289338824	0.4577970336747135	1.5451143502568316	704.396
228	counts_sct2	scedger_exact	0.3978379003255304	0.39636745020791525	0.45734936904692475	1.5441210810706902	1393.674
229	counts_sct	random_emp	0.4037744423823436	0.3984974445411139	0.46142429004538016	1.5438527077958495	711.49
230	counts_sct	scedger_lrt	0.4090336967391113	0.40735650886322533	0.45875004194405233	1.5429271459318334	1547.3840000000002
231	sl_pc1_sct	logreg	0.40499123622496586	0.4057991919931365	0.45632345722083567	1.5428685870109937	395.474
232	sl_pc5_pc	ttest	0.3861247000486328	0.4073357571862889	0.4382162662271952	1.5405726766351489	157.452
233	sl_pc1_sct2	logreg	0.40260184210474825	0.4061962692931304	0.4565728822324432	1.5398326905791746	84.10999999999945
234	counts_sct	qlrt_gm_5pr	0.4445920531760722	0.3905747147602648	0.5211615790477891	1.5328557593680183	290.61400000000003
235	counts	scedger_qlf	0.3800639619928063	0.41321045247697646	0.43721449618489394	1.5296390133309359	1400.128
236	counts_sct	scedger_qlf	0.3970366679285977	0.41250061524065673	0.45787276356701323	1.5266632891209277	1432.5690000000002
237	sl_pc1_pc	ttest	0.37616161249421	0.40888384802506256	0.4406533454108739	1.5266244190582736	34.65099999999961
238	counts_sct2	qlrt_gm_7pr	0.4346103506545798	0.39656501685988904	0.513727036223251	1.5243182975714396	209.89399999999986
239	counts_sct2	scedger_lrt	0.3875979647188389	0.4082442113311285	0.45730934112403104	1.5220444122636794	1570.7429999999997
240	sl_pc1_sct	random_emp	0.38027624748936384	0.4031569507777281	0.4568449235766093	1.5202743731350266	498.85800000000006
241	counts_sct	qlrt_pc	0.3862958720608347	0.4056228235722482	0.46139465702672283	1.5192783914618637	916.425
242	sl_pc5_pc	logreg	0.3648004356447105	0.4073185345912618	0.4384480826192934	1.5190338184341554	113.77799999999999
243	acosh_pc	ttest	0.3654053329600112	0.41071659948647604	0.439027805614362	1.515660927859173	61.41099999999983
244	counts_sct2	qlrt_pc	0.3790071310876025	0.4051914422317547	0.4584702032711511	1.5153454855846966	959.0740000000001
245	counts_sct2	random_app	0.38189120817813066	0.4086961661746292	0.4585342349772839	1.5146608070262175	280.59999999999997
246	sl_pc1_sct2	random_emp	0.372795909355684	0.40293415953262357	0.4564095971674557	1.5134521526556046	198.36199999999985
247	counts_sct	random_app	0.3828732636052865	0.4088425429017027	0.46180010576292585	1.5122306149406581	335.772
248	counts	limma_voom_5pr	0.4019823717327021	0.44256690936723825	0.44864231368119317	1.5107731486842706	11.296999999999997
249	counts_sct2	scedger_qlf	0.37950678406147936	0.41294319672625757	0.45732220258722506	1.5092413847479969	1424.4440000000006
250	counts	qlrt_pc	0.35222509298113974	0.4095259613469871	0.43612586704446443	1.5065732645896883	738.0990000000002
251	sl_pc1_pc	logreg	0.3535270719478249	0.4092920620613865	0.4382469188789415	1.505988091007497	89.56299999999983
252	sl_pc1	mast	0.34501595900532595	0.40320323330267366	0.441447801312905	1.5003649243897472	4452.443
253	acosh	mast	0.3444411736541325	0.4032267510796812	0.4424847415400089	1.4987296810344426	3260.544
254	acosh_pc	logreg	0.3458736500634392	0.4120108968558404	0.438597704253808	1.4952650489537906	65.79700000000003
255	counts	mast	0.34250701993907406	0.4038690135847261	0.4435182673026631	1.495119739051685	4413.397
256	counts_sct	qlrt_gm_7pr	0.41492191569504705	0.39736767370365605	0.5228225813208617	1.4947316606705292	254.0809999999999
257	sl_pc1_sct	random_app	0.35952592269372763	0.41298812230624227	0.4552129091276899	1.4913248912597954	217.54000000000002
258	acosh	ttest	0.342188282709484	0.41619207747809656	0.43777447495845073	1.4882217302729368	3.2199999999998
259	sl_pc1_sct2	random_app	0.35322478522923506	0.4121893606940555	0.4549523452320399	1.4860830793031399	83.131999999999607
260	acosh_gm	wilcox	0.3625448962906731	0.41602155421662745	0.4610138155425293	1.4855095265315164	8.407999999999447
260	sl_pc1_gm	wilcox	0.3625448962906731	0.41602155421662745	0.4610138155425293	1.4855095265315164	22.028000000000006
262	sl_pc5_gm	wilcox	0.3625448962906731	0.41716320237714266	0.4610138155425293	1.484367878371001	90.73800000000004
263	sl_pc1	ttest	0.33580375696981535	0.41687538690152287	0.43776192550519794	1.4811664445630945	5.006000000000007
264	sl_pc5_pc	random_emp	0.3267222787823876	0.4100277031813699	0.4375706407686892	1.4791239348323284	885.373
265	sl_pc1_pc	random_emp	0.3234153231949485	0.41027212513614547	0.43725397164581786	1.4758892264129853	156.77999999999997
266	acosh_pc	wilcox	0.3338701439723956	0.41597667295301016	0.4431500210657552	1.4747434499536305	67.45999999999981
266	sl_pc1_pc	wilcox	0.3338701439723956	0.41597667295301016	0.4431500210657552	1.4747434499536305	43.654000000000224
268	sl_pc5_pc	wilcox	0.3338701439723956	0.4168574252314093	0.4431500210657552	1.4738626976752314	224.734
269	sl_pc5_pc	random_app	0.32300133473500386	0.41299209861836644	0.43694198876485685	1.4730672473517805	216.83899999999994
270	sl_pc5	ttest	0.3332504258118754	0.4168759444424283	0.44390858753685253	1.4724658938325945	39.141999999999626
271	counts	ttest	0.3310961309809391	0.4165524144269956	0.44290838540432115	1.4716353311496222	5.705999999999989
272	acosh_10k	wilcox	0.34462425707409894	0.4174050505992708	0.45667316999735236	1.4705460364774758	20.7500000000001
272	acosh_ns	wilcox	0.34462425707409894	0.4174050505992708	0.45667316999735236	1.4705460364774758	9.380999999999858
272	acosh_pf	wilcox	0.34462425707409894	0.4174050505992708	0.45667316999735236	1.4705460364774758	15.752999999999997
272	sl_pc1_10k	wilcox	0.34462425707409894	0.4174050505992708	0.45667316999735236	1.4705460364774758	8.50200000000018
272	sl_pc1_ns	wilcox	0.34462425707409894	0.4174050505992708	0.45667316999735236	1.4705460364774758	17.057999999999996
272	sl_pc1_pf	wilcox	0.34462425707409894	0.4174050505992708	0.45667316999735236	1.4705460364774758	12.176999999999992
272	sum1	wilcox	0.34462425707409894	0.4174050505992708	0.45667316999735236	1.4705460364774758	18.20699999999998
279	sl_pc5_10k	wilcox	0.34462425707409894	0.4183142438705681	0.45667316999735236	1.4696368432061786	102.345
279	sl_pc5_ns	wilcox	0.34462425707409894	0.4183142438705681	0.45667316999735236	1.4696368432061786	110.70100000000008
279	sl_pc5_pf	wilcox	0.34462425707409894	0.4183142438705681	0.45667316999735236	1.4696368432061786	108.19799999999998
282	sl_pc1_pc	random_app	0.31750492778287864	0.4150089018005103	0.4371683768222147	1.4653276491601535	49.41899999999987
283	counts_sct	wilcox	0.338283463613453	0.4139811240225942	0.4603627480047721	1.4639395915860869	308.88599999999997
283	sl_pc1_sct	wilcox	0.338283463613453	0.4139811240225942	0.4603627480047721	1.4639395915860869	188.23199999999997
285	acosh_dc	wilcox	0.35363369738307077	0.41605258048689264	0.4746510918210883	1.4629300250750898	921.0410000000002
285	sl_pc1_dc	wilcox	0.35363369738307077	0.41605258048689264	0.4746510918210883	1.4629300250750898	285.02
287	acosh	logreg	0.3186389897835643	0.4183433350104668	0.4380755046860417	1.462220150087056	17.942000000000007
288	counts_sct2	wilcox	0.3343869722245427	0.41260756096135787	0.4596028744644071	1.4621765367987778	271.90199999999993
288	sl_pc1_sct2	wilcox	0.3343869722245427	0.41260756096135787	0.4596028744644071	1.4621765367987778	79.14300000000003
290	sl_pc5_dc	wilcox	0.35363369738307077	0.41719446346413475	0.4746510918210883	1.4617881420978478	519.6690000000002
291	acosh_pc	random_emp	0.3131258553802697	0.4133189960734125	0.4395530517307423	1.4602538075761151	187.17100000000005
292	sl_pc1	logreg	0.31372623174992764	0.41895335574319376	0.43776192550519794	1.457010950501536	41.74600000000001
293	counts	logreg	0.3126877000623142	0.4183007996692868	0.443047649155076	1.4513392512379513	50.93000000000001
294	acosh_pc	random_app	0.30406064807245087	0.41814609534300623	0.4382170976033333	1.4476974551261113	75.84300000000007
295	sl_pc5	logreg	0.30773208325715196	0.4191895943250138	0.4445379647190533	1.444004524213085	54.873999999999995
296	counts	qlrt	0.30195993035235785	0.4198990437838595	0.44374365178240416	1.4383172347860942	391.12900000000013
297	counts_sct2	mast	0.30123989080899033	0.4040859331346669	0.46343276905511493	1.4337211886192085	4346.6500000000005
298	counts	random_emp	0.28894308862052315	0.4133299752307894	0.4421723525847971	1.4334407608049367	325.633
299	sl_pc1_sct2	mast	0.29560752805978546	0.4043011377983709	0.45894069262592646	1.432365697635488	2261.212
300	acosh	random_emp	0.28485771360058443	0.4170384813639461	0.4357699700712275	1.4320492621654108	137.1950000000004
301	sl_pc1	random_emp	0.27952786412413794	0.41760212557948234	0.43666230110343374	1.4252634374412216	134.24299999999994
302	sl_pc5	random_emp	0.28280716943348605	0.4175181207284449	0.4410214509047728	1.4242675978002683	290.2510000000002
303	acosh	wilcox	0.28261970184622714	0.4224757955235326	0.4392726485393051	1.4208712577833895	8.207000000000107
303	counts	wilcox	0.28261970184622714	0.4224757955235326	0.4392726485393051	1.4208712577833895	18.16300000000001
303	sl_pc1	wilcox	0.28261970184622714	0.4224757955235326	0.4392726485393051	1.4208712577833895	8.447999999999979
306	sl_pc1_pc	mast	0.2979548449895229	0.4366753506678038	0.44051565719573776	1.4207638371259812	4421.989
307	sl_pc5	wilcox	0.28261970184622714	0.4231483245698194	0.4392726485393051	1.4201987287371027	46.14700000000016
308	acosh_pc	mast	0.2973913924344301	0.4372128877095613	0.44028839686009136	1.4198901078647772	2354.9850000000006
309	pf_sl_pf	wilcox	0.34235583399802566	0.41616470044768855	0.5073013280071028	1.4188898055432344	13.81000000000003
310	counts_sct	mast	0.29266075463479424	0.40524303085724916	0.46882902689505246	1.4185886968824926	4339.062
311	sl_pc1_sct	mast	0.2860051675617467	0.40531443478242996	0.4645620780625089	1.416128654716808	4595.303
312	acosh	random_app	0.27426472131225393	0.4249648371738062	0.4369794785802691	1.4123204055581788	14.695000000000164
313	sl_pc1	random_app	0.26842220241098524	0.42495914278420643	0.4372355803999927	1.4062274792267861	14.960999999999785
314	sl_pc5	random_app	0.269903415979108	0.42419426388085396	0.44014976538931994	1.405559386708934	37.090999999999894
315	counts	random_app	0.26484782788038713	0.42468991513090515	0.44190487262732564	1.3982530401221565	37.09
316	counts_sct2	limma_voom_5pr	0.26039374957796574	0.44966753912469404	0.4568520650512103	1.3538741454020615	275.60099999999994
317	counts_sct	limma_voom_5pr	0.2580555793816852	0.4503033817414478	0.46028893681411365	1.3474632608261237	351.239
318	counts	limma_voom_7pr	0.17377097721104126	0.48795196014197756	0.4543229318859058	1.231496085183158	14.062999999999999
319	sl_pc1_ns	mast	0.14203744486882156	0.4567782078154146	0.46460560742399964	1.2206536296294073	4486.242
320	sl_pc1_pf	mast	0.14070476747780278	0.4571417167108296	0.46460560742399964	1.2189574433429735	2965.897
321	sl_pc1_10k	mast	0.13640274614548908	0.4584456523442932	0.4653493552196518	1.2126077385815441	3790.0099999999998
322	acosh_10k	mast	0.13387279301557928	0.4640947864781141	0.4651252246280592	1.204652781909406	3508.543
323	acosh_pf	mast	0.13360678994639097	0.4641177048499912	0.4651252246280592	1.2043638604683404	4431.767000000001
324	acosh_ns	mast	0.13360723532835375	0.46421022623289077	0.46543251381191275	1.2039644952835502	4399.57
325	sl_pc1_gm	mast	0.10648182325437543	0.4705365876356205	0.47335452650935733	1.1625907091093977	4398.1630000000005
326	sl_pc1_dc	mast	0.11096735632059708	0.4643082385551574	0.4867973382976361	1.1598617794678037	2231.264
327	acosh_gm	mast	0.10378564576794523	0.47499547006997367	0.4709879634893743	1.1578022122085971	4446.175
328	acosh_dc	mast	0.10709697737526602	0.4702318955654902	0.4807104564120363	1.1561546253977393	3882.3410000000003
329	counts_sct2	limma_voom_7pr	0.10246389849050087	0.495840603577496	0.457074191394071	1.1495491035189338	265.39500000000004
330	counts_sct	limma_voom_7pr	0.09939142038114195	0.49478448742331566	0.46228794478021906	1.1423189881776072	350.12300000000005
331	pf_sl_pf	mast	0.11095312347685066	0.4614510755598989	0.5148255881695556	1.1346764597473962	4414.916
332	counts	qlrt_3pr	0	0.5472125800625431	0.5185999679705419	0.934187451966915	126.16
333	counts	qlrt_5pr	0	0.5487058297802544	0.5195293533989587	0.9317648168207869	87.442
334	counts_sct2	qlrt_3pr	0	0.5425772919129251	0.5263498250653034	0.9310728830217715	276.459
335	counts	qlrt_7pr	0	0.5507398605163937	0.5188977065998996	0.9303624328837067	82.41300000000001
336	counts_sct2	qlrt_5pr	0	0.5442191506307285	0.5263498250653034	0.9294310243039682	273.99
337	counts_sct2	qlrt_7pr	0	0.5454190662435344	0.5266537643569063	0.9279271693995593	283.7559999999999
338	counts_sct	qlrt_3pr	0	0.5434118084440712	0.5296497612475621	0.9269384303083666	323.907
339	counts_sct	qlrt_5pr	0	0.5441903305372429	0.5297830857397487	0.9260265837230084	346.2890000000001
340	counts_sct	qlrt_7pr	0	0.546346312920982	0.5300915296560358	0.9235621574229822	273.26700000000005
341	rt_pr_sct2	wilcox	0	0.6710285375914522	0.45825686111586306	0.8707146012926847	261.66700000000003
342	rt_pr_tgp	wilcox	0	0.6710285375914522	0.45891318259300024	0.8700582798155476	487.956
343	rt_pr_sct	wilcox	0	0.6710285375914522	0.4648838146644109	0.8640876477441368	209.87199999999996
